# RNA-binding proteins provide specificity to the PAN2–PAN3 mRNA deadenylation complex

**DOI:** 10.1101/2025.09.27.678968

**Authors:** Terence T.L. Tang, Francesco Zangari, Conny W.H. Yu, James A.W. Stowell, Alžběta Roeselová, Stefan M.V. Freund, Anne-Claude Gingras, Lori A. Passmore

## Abstract

Cytoplasmic shortening of mRNA poly(A) tails represses eukaryotic gene expression by inhibiting efficient translation and committing an mRNA to decay. The CCR4–NOT deadenylase machinery interacts with sequence-specific RNA-binding proteins (RBPs), termed RNA adaptors, to target specific transcripts for deadenylation. In contrast, the PAN2–PAN3 deadenylation complex is thought to be predominantly recruited to mRNAs via interaction with the poly(A) binding protein, raising the question of whether it acts in a transcript-specific manner. Here, using biochemical reconstitution, we show that PAN2–PAN3 can also be recruited to specific RNAs via RNA adaptors, including MEX3, YTHDF and ZFP36 proteins. In cells, we find that a diverse range of RNA adaptors interact with both major deadenylation complexes. Thus, our data suggest that, in addition to CCR4-NOT, PAN2-PAN3 also contributes to the specificity of mRNA degradation and the robustness of post-transcriptional regulation of gene expression.
