## Supplementary material for "RNA-binding proteins provide specificity to the PAN2–PAN3 mRNA deadenylation complex": Table S1

### Sheet: (A) Prey_PAN2
Bait Name	Bait Gene	Prey Protein ID	Prey Gene	Spec	SpecSum	AvgSpec	NumReplicates	ctrlCounts	AvgP	MaxP	FoldChange	BFDR
MEX3B_C	MEX3B	NP_001120932.1	PAN2	34|27	61	30.5	2	0|0|0|0|0|0|0|0|0|0|0|0|0|0|0|0|0|0|0|0|0|0|0|0|0|0|0|0|0|0|0|0|3|1|1|0|0|0|0|0|0|0|0|0|0|0|0|0|0	1	1	152.5	0
PABPC1_N	PABPC1	NP_001120932.1	PAN2	14|29	43	21.5	2	0|0|0|0|0|0|0|0|0|0|0|0|0|0|0|0|0|0|0|0|0|0|0|0|0|0|0|0|0|0|0|0|3|1|1|0|0|0|0|0|0|0|0|0|0|0|0|0|0	1	1	107.5	0
YTHDF3_N	YTHDF3	NP_001120932.1	PAN2	20|21	41	20.5	2	0|0|0|0|0|0|0|0|0|0|0|0|0|0|0|0|0|0|0|0|0|0|0|0|0|0|0|0|0|0|0|0|3|1|1|0|0|0|0|0|0|0|0|0|0|0|0|0|0	1	1	102.5	0
YTHDF2_N	YTHDF2	NP_001120932.1	PAN2	16|18	34	17	2	0|0|0|0|0|0|0|0|0|0|0|0|0|0|0|0|0|0|0|0|0|0|0|0|0|0|0|0|0|0|0|0|3|1|1|0|0|0|0|0|0|0|0|0|0|0|0|0|0	1	1	85	0
TNRC6C_N	TNRC6C	NP_001120932.1	PAN2	14|12	26	13	2	0|0|0|0|0|0|0|0|0|0|0|0|0|0|0|0|0|0|0|0|0|0|0|0|0|0|0|0|0|0|0|0|3|1|1|0|0|0|0|0|0|0|0|0|0|0|0|0|0	1	1	65	0
FAM120C_N	FAM120C	NP_001120932.1	PAN2	9|11	20	10	2	0|0|0|0|0|0|0|0|0|0|0|0|0|0|0|0|0|0|0|0|0|0|0|0|0|0|0|0|0|0|0|0|3|1|1|0|0|0|0|0|0|0|0|0|0|0|0|0|0	1	1	50	0
LZTS2_C	LZTS2	NP_001120932.1	PAN2	14|5	19	9.5	2	0|0|0|0|0|0|0|0|0|0|0|0|0|0|0|0|0|0|0|0|0|0|0|0|0|0|0|0|0|0|0|0|3|1|1|0|0|0|0|0|0|0|0|0|0|0|0|0|0	0.98	1	47.5	0
KIAA0355_N	KIAA0355	NP_001120932.1	PAN2	6|10	16	8	2	0|0|0|0|0|0|0|0|0|0|0|0|0|0|0|0|0|0|0|0|0|0|0|0|0|0|0|0|0|0|0|0|3|1|1|0|0|0|0|0|0|0|0|0|0|0|0|0|0	0.99	1	40	0
PAIP2_C	PAIP2	NP_001120932.1	PAN2	10|6	16	8	2	0|0|0|0|0|0|0|0|0|0|0|0|0|0|0|0|0|0|0|0|0|0|0|0|0|0|0|0|0|0|0|0|3|1|1|0|0|0|0|0|0|0|0|0|0|0|0|0|0	0.99	1	40	0
TNRC6B_C	TNRC6B	NP_001120932.1	PAN2	7|8	15	7.5	2	0|0|0|0|0|0|0|0|0|0|0|0|0|0|0|0|0|0|0|0|0|0|0|0|0|0|0|0|0|0|0|0|3|1|1|0|0|0|0|0|0|0|0|0|0|0|0|0|0	0.99	1	37.5	0
TNRC6B_N	TNRC6B	NP_001120932.1	PAN2	8|7	15	7.5	2	0|0|0|0|0|0|0|0|0|0|0|0|0|0|0|0|0|0|0|0|0|0|0|0|0|0|0|0|0|0|0|0|3|1|1|0|0|0|0|0|0|0|0|0|0|0|0|0|0	0.99	1	37.5	0
CNOT9_N	CNOT9	NP_001120932.1	PAN2	5|8	13	6.5	2	0|0|0|0|0|0|0|0|0|0|0|0|0|0|0|0|0|0|0|0|0|0|0|0|0|0|0|0|0|0|0|0|3|1|1|0|0|0|0|0|0|0|0|0|0|0|0|0|0	0.98	1	32.5	0
MCRIP2_C	MCRIP2	NP_001120932.1	PAN2	6|7	13	6.5	2	0|0|0|0|0|0|0|0|0|0|0|0|0|0|0|0|0|0|0|0|0|0|0|0|0|0|0|0|0|0|0|0|3|1|1|0|0|0|0|0|0|0|0|0|0|0|0|0|0	0.99	0.99	32.5	0
ZFP36_C	ZFP36	NP_001120932.1	PAN2	7|6	13	6.5	2	0|0|0|0|0|0|0|0|0|0|0|0|0|0|0|0|0|0|0|0|0|0|0|0|0|0|0|0|0|0|0|0|3|1|1|0|0|0|0|0|0|0|0|0|0|0|0|0|0	0.99	0.99	32.5	0
CNOT9_C	CNOT9	NP_001120932.1	PAN2	7|4	11	5.5	2	0|0|0|0|0|0|0|0|0|0|0|0|0|0|0|0|0|0|0|0|0|0|0|0|0|0|0|0|0|0|0|0|3|1|1|0|0|0|0|0|0|0|0|0|0|0|0|0|0	0.96	0.99	27.5	0
PRRC2A_C	PRRC2A	NP_001120932.1	PAN2	5|6	11	5.5	2	0|0|0|0|0|0|0|0|0|0|0|0|0|0|0|0|0|0|0|0|0|0|0|0|0|0|0|0|0|0|0|0|3|1|1|0|0|0|0|0|0|0|0|0|0|0|0|0|0	0.98	0.98	27.5	0
SAMD4B_C	SAMD4B	NP_001120932.1	PAN2	3|7	10	5	2	0|0|0|0|0|0|0|0|0|0|0|0|0|0|0|0|0|0|0|0|0|0|0|0|0|0|0|0|0|0|0|0|3|1|1|0|0|0|0|0|0|0|0|0|0|0|0|0|0	0.92	0.99	25	0.01
FAM120C_C	FAM120C	NP_001120932.1	PAN2	5|4	9	4.5	2	0|0|0|0|0|0|0|0|0|0|0|0|0|0|0|0|0|0|0|0|0|0|0|0|0|0|0|0|0|0|0|0|3|1|1|0|0|0|0|0|0|0|0|0|0|0|0|0|0	0.95	0.97	22.5	0.01
KIAA0355_C	KIAA0355	NP_001120932.1	PAN2	5|4	9	4.5	2	0|0|0|0|0|0|0|0|0|0|0|0|0|0|0|0|0|0|0|0|0|0|0|0|0|0|0|0|0|0|0|0|3|1|1|0|0|0|0|0|0|0|0|0|0|0|0|0|0	0.95	0.97	22.5	0.01
MKRN2_C	MKRN2	NP_001120932.1	PAN2	5|4	9	4.5	2	0|0|0|0|0|0|0|0|0|0|0|0|0|0|0|0|0|0|0|0|0|0|0|0|0|0|0|0|0|0|0|0|3|1|1|0|0|0|0|0|0|0|0|0|0|0|0|0|0	0.95	0.97	22.5	0.01
TNRC6A_C	TNRC6A	NP_001120932.1	PAN2	3|6	9	4.5	2	0|0|0|0|0|0|0|0|0|0|0|0|0|0|0|0|0|0|0|0|0|0|0|0|0|0|0|0|0|0|0|0|3|1|1|0|0|0|0|0|0|0|0|0|0|0|0|0|0	0.92	0.98	22.5	0.01
UBAP2L_C	UBAP2L	NP_001120932.1	PAN2	6|3	9	4.5	2	0|0|0|0|0|0|0|0|0|0|0|0|0|0|0|0|0|0|0|0|0|0|0|0|0|0|0|0|0|0|0|0|3|1|1|0|0|0|0|0|0|0|0|0|0|0|0|0|0	0.92	0.98	22.5	0.01
YTHDF1_C	YTHDF1	NP_001120932.1	PAN2	5|4	9	4.5	2	0|0|0|0|0|0|0|0|0|0|0|0|0|0|0|0|0|0|0|0|0|0|0|0|0|0|0|0|0|0|0|0|3|1|1|0|0|0|0|0|0|0|0|0|0|0|0|0|0	0.95	0.97	22.5	0.01
DAZL_N	DAZL	NP_001120932.1	PAN2	2|7	9	4.5	2	0|0|0|0|0|0|0|0|0|0|0|0|0|0|0|0|0|0|0|0|0|0|0|0|0|0|0|0|0|0|0|0|3|1|1|0|0|0|0|0|0|0|0|0|0|0|0|0|0	0.83	0.99	22.5	0.02
CPEB4_N	CPEB4	NP_001120932.1	PAN2	3|5	8	4	2	0|0|0|0|0|0|0|0|0|0|0|0|0|0|0|0|0|0|0|0|0|0|0|0|0|0|0|0|0|0|0|0|3|1|1|0|0|0|0|0|0|0|0|0|0|0|0|0|0	0.91	0.97	20	0.01
MKRN2_N	MKRN2	NP_001120932.1	PAN2	3|5	8	4	2	0|0|0|0|0|0|0|0|0|0|0|0|0|0|0|0|0|0|0|0|0|0|0|0|0|0|0|0|0|0|0|0|3|1|1|0|0|0|0|0|0|0|0|0|0|0|0|0|0	0.91	0.97	20	0.01
R3HDM2_N	R3HDM2	NP_001120932.1	PAN2	3|5	8	4	2	0|0|0|0|0|0|0|0|0|0|0|0|0|0|0|0|0|0|0|0|0|0|0|0|0|0|0|0|0|0|0|0|3|1|1|0|0|0|0|0|0|0|0|0|0|0|0|0|0	0.91	0.97	20	0.01
MOV10_C	MOV10	NP_001120932.1	PAN2	3|4	7	3.5	2	0|0|0|0|0|0|0|0|0|0|0|0|0|0|0|0|0|0|0|0|0|0|0|0|0|0|0|0|0|0|0|0|3|1|1|0|0|0|0|0|0|0|0|0|0|0|0|0|0	0.89	0.93	17.5	0.02
SMAP2_C	SMAP2	NP_001120932.1	PAN2	4|2	6	3	2	0|0|0|0|0|0|0|0|0|0|0|0|0|0|0|0|0|0|0|0|0|0|0|0|0|0|0|0|0|0|0|0|3|1|1|0|0|0|0|0|0|0|0|0|0|0|0|0|0	0.8	0.93	15	0.03
UNK_C	UNK	NP_001120932.1	PAN2	4|2	6	3	2	0|0|0|0|0|0|0|0|0|0|0|0|0|0|0|0|0|0|0|0|0|0|0|0|0|0|0|0|0|0|0|0|3|1|1|0|0|0|0|0|0|0|0|0|0|0|0|0|0	0.8	0.93	15	0.03
RBMS1_C	RBMS1	NP_001120932.1	PAN2	6|0	6	3	2	0|0|0|0|0|0|0|0|0|0|0|0|0|0|0|0|0|0|0|0|0|0|0|0|0|0|0|0|0|0|0|0|3|1|1|0|0|0|0|0|0|0|0|0|0|0|0|0|0	0.49	0.98	15	0.15
CNOT2_C	CNOT2	NP_001120932.1	PAN2	3|2	5	2.5	2	0|0|0|0|0|0|0|0|0|0|0|0|0|0|0|0|0|0|0|0|0|0|0|0|0|0|0|0|0|0|0|0|3|1|1|0|0|0|0|0|0|0|0|0|0|0|0|0|0	0.76	0.85	12.5	0.03
LSM14A_N	LSM14A	NP_001120932.1	PAN2	3|2	5	2.5	2	0|0|0|0|0|0|0|0|0|0|0|0|0|0|0|0|0|0|0|0|0|0|0|0|0|0|0|0|0|0|0|0|3|1|1|0|0|0|0|0|0|0|0|0|0|0|0|0|0	0.76	0.85	12.5	0.03
PUM1_C	PUM1	NP_001120932.1	PAN2	3|2	5	2.5	2	0|0|0|0|0|0|0|0|0|0|0|0|0|0|0|0|0|0|0|0|0|0|0|0|0|0|0|0|0|0|0|0|3|1|1|0|0|0|0|0|0|0|0|0|0|0|0|0|0	0.76	0.85	12.5	0.03
TDRD3_N	TDRD3	NP_001120932.1	PAN2	3|2	5	2.5	2	0|0|0|0|0|0|0|0|0|0|0|0|0|0|0|0|0|0|0|0|0|0|0|0|0|0|0|0|0|0|0|0|3|1|1|0|0|0|0|0|0|0|0|0|0|0|0|0|0	0.76	0.85	12.5	0.03
DDX3X_N	DDX3X	NP_001120932.1	PAN2	2|2	4	2	2	0|0|0|0|0|0|0|0|0|0|0|0|0|0|0|0|0|0|0|0|0|0|0|0|0|0|0|0|0|0|0|0|3|1|1|0|0|0|0|0|0|0|0|0|0|0|0|0|0	0.67	0.67	10	0.05
CNOT7_C	CNOT7	NP_001120932.1	PAN2	4|0	4	2	2	0|0|0|0|0|0|0|0|0|0|0|0|0|0|0|0|0|0|0|0|0|0|0|0|0|0|0|0|0|0|0|0|3|1|1|0|0|0|0|0|0|0|0|0|0|0|0|0|0	0.47	0.93	10	0.17
ZC3HAV1_C	ZC3HAV1	NP_001120932.1	PAN2	4|0	4	2	2	0|0|0|0|0|0|0|0|0|0|0|0|0|0|0|0|0|0|0|0|0|0|0|0|0|0|0|0|0|0|0|0|3|1|1|0|0|0|0|0|0|0|0|0|0|0|0|0|0	0.47	0.93	10	0.17
FUBP3_N	FUBP3	NP_001120932.1	PAN2	1|3	4	2	2	0|0|0|0|0|0|0|0|0|0|0|0|0|0|0|0|0|0|0|0|0|0|0|0|0|0|0|0|0|0|0|0|3|1|1|0|0|0|0|0|0|0|0|0|0|0|0|0|0	0.42	0.85	10	0.24
IGF2BP1_C	IGF2BP1	NP_001120932.1	PAN2	1|3	4	2	2	0|0|0|0|0|0|0|0|0|0|0|0|0|0|0|0|0|0|0|0|0|0|0|0|0|0|0|0|0|0|0|0|3|1|1|0|0|0|0|0|0|0|0|0|0|0|0|0|0	0.42	0.85	10	0.24
UNK_N	UNK	NP_001120932.1	PAN2	1|3	4	2	2	0|0|0|0|0|0|0|0|0|0|0|0|0|0|0|0|0|0|0|0|0|0|0|0|0|0|0|0|0|0|0|0|3|1|1|0|0|0|0|0|0|0|0|0|0|0|0|0|0	0.42	0.85	10	0.24
Helz_N	Helz	NP_001120932.1	PAN2	3|0	3	1.5	2	0|0|0|0|0|0|0|0|0|0|0|0|0|0|0|0|0|0|0|0|0|0|0|0|0|0|0|0|0|0|0|0|3|1|1|0|0|0|0|0|0|0|0|0|0|0|0|0|0	0.42	0.85	7.5	0.24
XRN1_C	XRN1	NP_001120932.1	PAN2	1|2	3	1.5	2	0|0|0|0|0|0|0|0|0|0|0|0|0|0|0|0|0|0|0|0|0|0|0|0|0|0|0|0|0|0|0|0|3|1|1|0|0|0|0|0|0|0|0|0|0|0|0|0|0	0.34	0.67	7.5	0.28
ZC3H7A_C	ZC3H7A	NP_001120932.1	PAN2	2|1	3	1.5	2	0|0|0|0|0|0|0|0|0|0|0|0|0|0|0|0|0|0|0|0|0|0|0|0|0|0|0|0|0|0|0|0|3|1|1|0|0|0|0|0|0|0|0|0|0|0|0|0|0	0.34	0.67	7.5	0.28
ATXN2_N	ATXN2	NP_001120932.1	PAN2	0|2	2	1	2	0|0|0|0|0|0|0|0|0|0|0|0|0|0|0|0|0|0|0|0|0|0|0|0|0|0|0|0|0|0|0|0|3|1|1|0|0|0|0|0|0|0|0|0|0|0|0|0|0	0.34	0.67	5	0.28
CELF1_C	CELF1	NP_001120932.1	PAN2	0|2	2	1	2	0|0|0|0|0|0|0|0|0|0|0|0|0|0|0|0|0|0|0|0|0|0|0|0|0|0|0|0|0|0|0|0|3|1|1|0|0|0|0|0|0|0|0|0|0|0|0|0|0	0.34	0.67	5	0.28
LARP4B_C	LARP4B	NP_001120932.1	PAN2	2|0	2	1	2	0|0|0|0|0|0|0|0|0|0|0|0|0|0|0|0|0|0|0|0|0|0|0|0|0|0|0|0|0|0|0|0|3|1|1|0|0|0|0|0|0|0|0|0|0|0|0|0|0	0.34	0.67	5	0.28
Rc3h1_C	Rc3h1	NP_001120932.1	PAN2	2|0	2	1	2	0|0|0|0|0|0|0|0|0|0|0|0|0|0|0|0|0|0|0|0|0|0|0|0|0|0|0|0|0|0|0|0|3|1|1|0|0|0|0|0|0|0|0|0|0|0|0|0|0	0.34	0.67	5	0.28
SDCCAG3_N	SDCCAG3	NP_001120932.1	PAN2	2|0	2	1	2	0|0|0|0|0|0|0|0|0|0|0|0|0|0|0|0|0|0|0|0|0|0|0|0|0|0|0|0|0|0|0|0|3|1|1|0|0|0|0|0|0|0|0|0|0|0|0|0|0	0.34	0.67	5	0.28
TDRD3_C	TDRD3	NP_001120932.1	PAN2	2|0	2	1	2	0|0|0|0|0|0|0|0|0|0|0|0|0|0|0|0|0|0|0|0|0|0|0|0|0|0|0|0|0|0|0|0|3|1|1|0|0|0|0|0|0|0|0|0|0|0|0|0|0	0.34	0.67	5	0.28
TNRC6A_N	TNRC6A	NP_001120932.1	PAN2	2|0	2	1	2	0|0|0|0|0|0|0|0|0|0|0|0|0|0|0|0|0|0|0|0|0|0|0|0|0|0|0|0|0|0|0|0|3|1|1|0|0|0|0|0|0|0|0|0|0|0|0|0|0	0.34	0.67	5	0.28
PAIP1_N	PAIP1	NP_001120932.1	PAN2	1|1	2	1	2	0|0|0|0|0|0|0|0|0|0|0|0|0|0|0|0|0|0|0|0|0|0|0|0|0|0|0|0|0|0|0|0|3|1|1|0|0|0|0|0|0|0|0|0|0|0|0|0|0	0	0	5	0.81
CNOT6L_C	CNOT6L	NP_001120932.1	PAN2	1|0	1	0.5	2	0|0|0|0|0|0|0|0|0|0|0|0|0|0|0|0|0|0|0|0|0|0|0|0|0|0|0|0|0|0|0|0|3|1|1|0|0|0|0|0|0|0|0|0|0|0|0|0|0	0	0	2.5	0.81
DDX1_C	DDX1	NP_001120932.1	PAN2	0|1	1	0.5	2	0|0|0|0|0|0|0|0|0|0|0|0|0|0|0|0|0|0|0|0|0|0|0|0|0|0|0|0|0|0|0|0|3|1|1|0|0|0|0|0|0|0|0|0|0|0|0|0|0	0	0	2.5	0.81
FAM120A_C	FAM120A	NP_001120932.1	PAN2	1|0	1	0.5	2	0|0|0|0|0|0|0|0|0|0|0|0|0|0|0|0|0|0|0|0|0|0|0|0|0|0|0|0|0|0|0|0|3|1|1|0|0|0|0|0|0|0|0|0|0|0|0|0|0	0	0	2.5	0.81
FMR1_C	FMR1	NP_001120932.1	PAN2	0|1	1	0.5	2	0|0|0|0|0|0|0|0|0|0|0|0|0|0|0|0|0|0|0|0|0|0|0|0|0|0|0|0|0|0|0|0|3|1|1|0|0|0|0|0|0|0|0|0|0|0|0|0|0	0	0	2.5	0.81
FXR2_C	FXR2	NP_001120932.1	PAN2	1|0	1	0.5	2	0|0|0|0|0|0|0|0|0|0|0|0|0|0|0|0|0|0|0|0|0|0|0|0|0|0|0|0|0|0|0|0|3|1|1|0|0|0|0|0|0|0|0|0|0|0|0|0|0	0	0	2.5	0.81
FXR2_N	FXR2	NP_001120932.1	PAN2	1|0	1	0.5	2	0|0|0|0|0|0|0|0|0|0|0|0|0|0|0|0|0|0|0|0|0|0|0|0|0|0|0|0|0|0|0|0|3|1|1|0|0|0|0|0|0|0|0|0|0|0|0|0|0	0	0	2.5	0.81
RNF219_C	RNF219	NP_001120932.1	PAN2	1|0	1	0.5	2	0|0|0|0|0|0|0|0|0|0|0|0|0|0|0|0|0|0|0|0|0|0|0|0|0|0|0|0|0|0|0|0|3|1|1|0|0|0|0|0|0|0|0|0|0|0|0|0|0	0	0	2.5	0.81
TRIM25_N	TRIM25	NP_001120932.1	PAN2	1|0	1	0.5	2	0|0|0|0|0|0|0|0|0|0|0|0|0|0|0|0|0|0|0|0|0|0|0|0|0|0|0|0|0|0|0|0|3|1|1|0|0|0|0|0|0|0|0|0|0|0|0|0|0	0	0	2.5	0.81
YTHDF2_C	YTHDF2	NP_001120932.1	PAN2	0|1	1	0.5	2	0|0|0|0|0|0|0|0|0|0|0|0|0|0|0|0|0|0|0|0|0|0|0|0|0|0|0|0|0|0|0|0|3|1|1|0|0|0|0|0|0|0|0|0|0|0|0|0|0	0	0	2.5	0.81

### Sheet: (B) Prey_PAN3
Bait Name	Bait Gene	Prey Protein ID	Prey Gene	Spec	SpecSum	AvgSpec	NumReplicates	ctrlCounts	AvgP	MaxP	FoldChange	BFDR
MEX3B_C	MEX3B	NP_787050.6	PAN3	37|40	77	38.5	2	0|0|0|0|0|0|0|0|0|0|0|0|0|0|0|0|0|0|0|0|0|0|0|0|0|0|0|0|0|0|0|0|0|0|0|0|0|0|0|0|0|0|0|0|0|0|0|0|0	1	1	385	0
YTHDF3_N	YTHDF3	NP_787050.6	PAN3	21|20	41	20.5	2	0|0|0|0|0|0|0|0|0|0|0|0|0|0|0|0|0|0|0|0|0|0|0|0|0|0|0|0|0|0|0|0|0|0|0|0|0|0|0|0|0|0|0|0|0|0|0|0|0	1	1	205	0
YTHDF2_N	YTHDF2	NP_787050.6	PAN3	18|20	38	19	2	0|0|0|0|0|0|0|0|0|0|0|0|0|0|0|0|0|0|0|0|0|0|0|0|0|0|0|0|0|0|0|0|0|0|0|0|0|0|0|0|0|0|0|0|0|0|0|0|0	1	1	190	0
PABPC1_N	PABPC1	NP_787050.6	PAN3	16|20	36	18	2	0|0|0|0|0|0|0|0|0|0|0|0|0|0|0|0|0|0|0|0|0|0|0|0|0|0|0|0|0|0|0|0|0|0|0|0|0|0|0|0|0|0|0|0|0|0|0|0|0	1	1	180	0
ZFP36_C	ZFP36	NP_787050.6	PAN3	9|16	25	12.5	2	0|0|0|0|0|0|0|0|0|0|0|0|0|0|0|0|0|0|0|0|0|0|0|0|0|0|0|0|0|0|0|0|0|0|0|0|0|0|0|0|0|0|0|0|0|0|0|0|0	1	1	125	0
TNRC6B_C	TNRC6B	NP_787050.6	PAN3	11|10	21	10.5	2	0|0|0|0|0|0|0|0|0|0|0|0|0|0|0|0|0|0|0|0|0|0|0|0|0|0|0|0|0|0|0|0|0|0|0|0|0|0|0|0|0|0|0|0|0|0|0|0|0	1	1	105	0
FAM120C_N	FAM120C	NP_787050.6	PAN3	8|6	14	7	2	0|0|0|0|0|0|0|0|0|0|0|0|0|0|0|0|0|0|0|0|0|0|0|0|0|0|0|0|0|0|0|0|0|0|0|0|0|0|0|0|0|0|0|0|0|0|0|0|0	1	1	70	0
KIAA0355_C	KIAA0355	NP_787050.6	PAN3	5|9	14	7	2	0|0|0|0|0|0|0|0|0|0|0|0|0|0|0|0|0|0|0|0|0|0|0|0|0|0|0|0|0|0|0|0|0|0|0|0|0|0|0|0|0|0|0|0|0|0|0|0|0	1	1	70	0
TNRC6C_N	TNRC6C	NP_787050.6	PAN3	9|5	14	7	2	0|0|0|0|0|0|0|0|0|0|0|0|0|0|0|0|0|0|0|0|0|0|0|0|0|0|0|0|0|0|0|0|0|0|0|0|0|0|0|0|0|0|0|0|0|0|0|0|0	1	1	70	0
KIAA0355_N	KIAA0355	NP_787050.6	PAN3	6|7	13	6.5	2	0|0|0|0|0|0|0|0|0|0|0|0|0|0|0|0|0|0|0|0|0|0|0|0|0|0|0|0|0|0|0|0|0|0|0|0|0|0|0|0|0|0|0|0|0|0|0|0|0	1	1	65	0
PRRC2A_C	PRRC2A	NP_787050.6	PAN3	5|7	12	6	2	0|0|0|0|0|0|0|0|0|0|0|0|0|0|0|0|0|0|0|0|0|0|0|0|0|0|0|0|0|0|0|0|0|0|0|0|0|0|0|0|0|0|0|0|0|0|0|0|0	1	1	60	0
UBAP2L_C	UBAP2L	NP_787050.6	PAN3	6|6	12	6	2	0|0|0|0|0|0|0|0|0|0|0|0|0|0|0|0|0|0|0|0|0|0|0|0|0|0|0|0|0|0|0|0|0|0|0|0|0|0|0|0|0|0|0|0|0|0|0|0|0	1	1	60	0
LZTS2_C	LZTS2	NP_787050.6	PAN3	7|4	11	5.5	2	0|0|0|0|0|0|0|0|0|0|0|0|0|0|0|0|0|0|0|0|0|0|0|0|0|0|0|0|0|0|0|0|0|0|0|0|0|0|0|0|0|0|0|0|0|0|0|0|0	1	1	55	0
PAIP2_C	PAIP2	NP_787050.6	PAN3	5|6	11	5.5	2	0|0|0|0|0|0|0|0|0|0|0|0|0|0|0|0|0|0|0|0|0|0|0|0|0|0|0|0|0|0|0|0|0|0|0|0|0|0|0|0|0|0|0|0|0|0|0|0|0	1	1	55	0
CPEB4_N	CPEB4	NP_787050.6	PAN3	5|5	10	5	2	0|0|0|0|0|0|0|0|0|0|0|0|0|0|0|0|0|0|0|0|0|0|0|0|0|0|0|0|0|0|0|0|0|0|0|0|0|0|0|0|0|0|0|0|0|0|0|0|0	1	1	50	0
TNRC6A_N	TNRC6A	NP_787050.6	PAN3	6|4	10	5	2	0|0|0|0|0|0|0|0|0|0|0|0|0|0|0|0|0|0|0|0|0|0|0|0|0|0|0|0|0|0|0|0|0|0|0|0|0|0|0|0|0|0|0|0|0|0|0|0|0	1	1	50	0
Helz_N	Helz	NP_787050.6	PAN3	3|5	8	4	2	0|0|0|0|0|0|0|0|0|0|0|0|0|0|0|0|0|0|0|0|0|0|0|0|0|0|0|0|0|0|0|0|0|0|0|0|0|0|0|0|0|0|0|0|0|0|0|0|0	0.99	1	40	0
MKRN2_C	MKRN2	NP_787050.6	PAN3	5|3	8	4	2	0|0|0|0|0|0|0|0|0|0|0|0|0|0|0|0|0|0|0|0|0|0|0|0|0|0|0|0|0|0|0|0|0|0|0|0|0|0|0|0|0|0|0|0|0|0|0|0|0	0.99	1	40	0
CNOT9_C	CNOT9	NP_787050.6	PAN3	4|3	7	3.5	2	0|0|0|0|0|0|0|0|0|0|0|0|0|0|0|0|0|0|0|0|0|0|0|0|0|0|0|0|0|0|0|0|0|0|0|0|0|0|0|0|0|0|0|0|0|0|0|0|0	0.99	1	35	0
R3HDM2_N	R3HDM2	NP_787050.6	PAN3	3|4	7	3.5	2	0|0|0|0|0|0|0|0|0|0|0|0|0|0|0|0|0|0|0|0|0|0|0|0|0|0|0|0|0|0|0|0|0|0|0|0|0|0|0|0|0|0|0|0|0|0|0|0|0	0.99	1	35	0
SAMD4B_C	SAMD4B	NP_787050.6	PAN3	4|3	7	3.5	2	0|0|0|0|0|0|0|0|0|0|0|0|0|0|0|0|0|0|0|0|0|0|0|0|0|0|0|0|0|0|0|0|0|0|0|0|0|0|0|0|0|0|0|0|0|0|0|0|0	0.99	1	35	0
TNRC6A_C	TNRC6A	NP_787050.6	PAN3	4|3	7	3.5	2	0|0|0|0|0|0|0|0|0|0|0|0|0|0|0|0|0|0|0|0|0|0|0|0|0|0|0|0|0|0|0|0|0|0|0|0|0|0|0|0|0|0|0|0|0|0|0|0|0	0.99	1	35	0
TNRC6B_N	TNRC6B	NP_787050.6	PAN3	4|3	7	3.5	2	0|0|0|0|0|0|0|0|0|0|0|0|0|0|0|0|0|0|0|0|0|0|0|0|0|0|0|0|0|0|0|0|0|0|0|0|0|0|0|0|0|0|0|0|0|0|0|0|0	0.99	1	35	0
CELF1_C	CELF1	NP_787050.6	PAN3	3|3	6	3	2	0|0|0|0|0|0|0|0|0|0|0|0|0|0|0|0|0|0|0|0|0|0|0|0|0|0|0|0|0|0|0|0|0|0|0|0|0|0|0|0|0|0|0|0|0|0|0|0|0	0.98	0.98	30	0
CNOT9_N	CNOT9	NP_787050.6	PAN3	2|4	6	3	2	0|0|0|0|0|0|0|0|0|0|0|0|0|0|0|0|0|0|0|0|0|0|0|0|0|0|0|0|0|0|0|0|0|0|0|0|0|0|0|0|0|0|0|0|0|0|0|0|0	0.95	1	30	0.01
DAZL_N	DAZL	NP_787050.6	PAN3	2|4	6	3	2	0|0|0|0|0|0|0|0|0|0|0|0|0|0|0|0|0|0|0|0|0|0|0|0|0|0|0|0|0|0|0|0|0|0|0|0|0|0|0|0|0|0|0|0|0|0|0|0|0	0.95	1	30	0.01
FAM120C_C	FAM120C	NP_787050.6	PAN3	3|3	6	3	2	0|0|0|0|0|0|0|0|0|0|0|0|0|0|0|0|0|0|0|0|0|0|0|0|0|0|0|0|0|0|0|0|0|0|0|0|0|0|0|0|0|0|0|0|0|0|0|0|0	0.98	0.98	30	0
MOV10_C	MOV10	NP_787050.6	PAN3	2|4	6	3	2	0|0|0|0|0|0|0|0|0|0|0|0|0|0|0|0|0|0|0|0|0|0|0|0|0|0|0|0|0|0|0|0|0|0|0|0|0|0|0|0|0|0|0|0|0|0|0|0|0	0.95	1	30	0.01
RBMS1_C	RBMS1	NP_787050.6	PAN3	3|3	6	3	2	0|0|0|0|0|0|0|0|0|0|0|0|0|0|0|0|0|0|0|0|0|0|0|0|0|0|0|0|0|0|0|0|0|0|0|0|0|0|0|0|0|0|0|0|0|0|0|0|0	0.98	0.98	30	0
FUBP3_N	FUBP3	NP_787050.6	PAN3	1|4	5	2.5	2	0|0|0|0|0|0|0|0|0|0|0|0|0|0|0|0|0|0|0|0|0|0|0|0|0|0|0|0|0|0|0|0|0|0|0|0|0|0|0|0|0|0|0|0|0|0|0|0|0	0.5	1	25	0.11
UNK_C	UNK	NP_787050.6	PAN3	2|2	4	2	2	0|0|0|0|0|0|0|0|0|0|0|0|0|0|0|0|0|0|0|0|0|0|0|0|0|0|0|0|0|0|0|0|0|0|0|0|0|0|0|0|0|0|0|0|0|0|0|0|0	0.91	0.91	20	0.01
YTHDF1_C	YTHDF1	NP_787050.6	PAN3	2|2	4	2	2	0|0|0|0|0|0|0|0|0|0|0|0|0|0|0|0|0|0|0|0|0|0|0|0|0|0|0|0|0|0|0|0|0|0|0|0|0|0|0|0|0|0|0|0|0|0|0|0|0	0.91	0.91	20	0.01
ZC3H7A_C	ZC3H7A	NP_787050.6	PAN3	1|3	4	2	2	0|0|0|0|0|0|0|0|0|0|0|0|0|0|0|0|0|0|0|0|0|0|0|0|0|0|0|0|0|0|0|0|0|0|0|0|0|0|0|0|0|0|0|0|0|0|0|0|0	0.49	0.98	20	0.13
AGO2_N	AGO2	NP_787050.6	PAN3	3|0	3	1.5	2	0|0|0|0|0|0|0|0|0|0|0|0|0|0|0|0|0|0|0|0|0|0|0|0|0|0|0|0|0|0|0|0|0|0|0|0|0|0|0|0|0|0|0|0|0|0|0|0|0	0.49	0.98	15	0.13
ANKRD17_C	ANKRD17	NP_787050.6	PAN3	2|1	3	1.5	2	0|0|0|0|0|0|0|0|0|0|0|0|0|0|0|0|0|0|0|0|0|0|0|0|0|0|0|0|0|0|0|0|0|0|0|0|0|0|0|0|0|0|0|0|0|0|0|0|0	0.45	0.91	15	0.18
SMAP2_C	SMAP2	NP_787050.6	PAN3	1|2	3	1.5	2	0|0|0|0|0|0|0|0|0|0|0|0|0|0|0|0|0|0|0|0|0|0|0|0|0|0|0|0|0|0|0|0|0|0|0|0|0|0|0|0|0|0|0|0|0|0|0|0|0	0.45	0.91	15	0.18
ZC3H7A_N	ZC3H7A	NP_787050.6	PAN3	2|1	3	1.5	2	0|0|0|0|0|0|0|0|0|0|0|0|0|0|0|0|0|0|0|0|0|0|0|0|0|0|0|0|0|0|0|0|0|0|0|0|0|0|0|0|0|0|0|0|0|0|0|0|0	0.45	0.91	15	0.18
ATXN2_N	ATXN2	NP_787050.6	PAN3	2|0	2	1	2	0|0|0|0|0|0|0|0|0|0|0|0|0|0|0|0|0|0|0|0|0|0|0|0|0|0|0|0|0|0|0|0|0|0|0|0|0|0|0|0|0|0|0|0|0|0|0|0|0	0.45	0.91	10	0.18
DDX3X_N	DDX3X	NP_787050.6	PAN3	2|0	2	1	2	0|0|0|0|0|0|0|0|0|0|0|0|0|0|0|0|0|0|0|0|0|0|0|0|0|0|0|0|0|0|0|0|0|0|0|0|0|0|0|0|0|0|0|0|0|0|0|0|0	0.45	0.91	10	0.18
LSM14A_N	LSM14A	NP_787050.6	PAN3	1|1	2	1	2	0|0|0|0|0|0|0|0|0|0|0|0|0|0|0|0|0|0|0|0|0|0|0|0|0|0|0|0|0|0|0|0|0|0|0|0|0|0|0|0|0|0|0|0|0|0|0|0|0	0	0	10	0.81
MCRIP2_C	MCRIP2	NP_787050.6	PAN3	1|1	2	1	2	0|0|0|0|0|0|0|0|0|0|0|0|0|0|0|0|0|0|0|0|0|0|0|0|0|0|0|0|0|0|0|0|0|0|0|0|0|0|0|0|0|0|0|0|0|0|0|0|0	0	0	10	0.81
MKRN2_N	MKRN2	NP_787050.6	PAN3	2|0	2	1	2	0|0|0|0|0|0|0|0|0|0|0|0|0|0|0|0|0|0|0|0|0|0|0|0|0|0|0|0|0|0|0|0|0|0|0|0|0|0|0|0|0|0|0|0|0|0|0|0|0	0.45	0.91	10	0.18
PUM1_C	PUM1	NP_787050.6	PAN3	2|0	2	1	2	0|0|0|0|0|0|0|0|0|0|0|0|0|0|0|0|0|0|0|0|0|0|0|0|0|0|0|0|0|0|0|0|0|0|0|0|0|0|0|0|0|0|0|0|0|0|0|0|0	0.45	0.91	10	0.18
YTHDF2_C	YTHDF2	NP_787050.6	PAN3	0|2	2	1	2	0|0|0|0|0|0|0|0|0|0|0|0|0|0|0|0|0|0|0|0|0|0|0|0|0|0|0|0|0|0|0|0|0|0|0|0|0|0|0|0|0|0|0|0|0|0|0|0|0	0.45	0.91	10	0.18
YTHDF3_C	YTHDF3	NP_787050.6	PAN3	1|1	2	1	2	0|0|0|0|0|0|0|0|0|0|0|0|0|0|0|0|0|0|0|0|0|0|0|0|0|0|0|0|0|0|0|0|0|0|0|0|0|0|0|0|0|0|0|0|0|0|0|0|0	0	0	10	0.81
CNOT2_C	CNOT2	NP_787050.6	PAN3	1|0	1	0.5	2	0|0|0|0|0|0|0|0|0|0|0|0|0|0|0|0|0|0|0|0|0|0|0|0|0|0|0|0|0|0|0|0|0|0|0|0|0|0|0|0|0|0|0|0|0|0|0|0|0	0	0	5	0.81
CTIF_N	CTIF	NP_787050.6	PAN3	0|1	1	0.5	2	0|0|0|0|0|0|0|0|0|0|0|0|0|0|0|0|0|0|0|0|0|0|0|0|0|0|0|0|0|0|0|0|0|0|0|0|0|0|0|0|0|0|0|0|0|0|0|0|0	0	0	5	0.81
EIF4ENIF1_C	EIF4ENIF1	NP_787050.6	PAN3	0|1	1	0.5	2	0|0|0|0|0|0|0|0|0|0|0|0|0|0|0|0|0|0|0|0|0|0|0|0|0|0|0|0|0|0|0|0|0|0|0|0|0|0|0|0|0|0|0|0|0|0|0|0|0	0	0	5	0.81
OTUD4_N	OTUD4	NP_787050.6	PAN3	0|1	1	0.5	2	0|0|0|0|0|0|0|0|0|0|0|0|0|0|0|0|0|0|0|0|0|0|0|0|0|0|0|0|0|0|0|0|0|0|0|0|0|0|0|0|0|0|0|0|0|0|0|0|0	0	0	5	0.81
PATL1_C	PATL1	NP_787050.6	PAN3	1|0	1	0.5	2	0|0|0|0|0|0|0|0|0|0|0|0|0|0|0|0|0|0|0|0|0|0|0|0|0|0|0|0|0|0|0|0|0|0|0|0|0|0|0|0|0|0|0|0|0|0|0|0|0	0	0	5	0.81
Rc3h1_C	Rc3h1	NP_787050.6	PAN3	0|1	1	0.5	2	0|0|0|0|0|0|0|0|0|0|0|0|0|0|0|0|0|0|0|0|0|0|0|0|0|0|0|0|0|0|0|0|0|0|0|0|0|0|0|0|0|0|0|0|0|0|0|0|0	0	0	5	0.81
RNF214_C	RNF214	NP_787050.6	PAN3	0|1	1	0.5	2	0|0|0|0|0|0|0|0|0|0|0|0|0|0|0|0|0|0|0|0|0|0|0|0|0|0|0|0|0|0|0|0|0|0|0|0|0|0|0|0|0|0|0|0|0|0|0|0|0	0	0	5	0.81
SDCCAG3_C	SDCCAG3	NP_787050.6	PAN3	1|0	1	0.5	2	0|0|0|0|0|0|0|0|0|0|0|0|0|0|0|0|0|0|0|0|0|0|0|0|0|0|0|0|0|0|0|0|0|0|0|0|0|0|0|0|0|0|0|0|0|0|0|0|0	0	0	5	0.81
SDCCAG3_N	SDCCAG3	NP_787050.6	PAN3	1|0	1	0.5	2	0|0|0|0|0|0|0|0|0|0|0|0|0|0|0|0|0|0|0|0|0|0|0|0|0|0|0|0|0|0|0|0|0|0|0|0|0|0|0|0|0|0|0|0|0|0|0|0|0	0	0	5	0.81
SYNCRIP_C	SYNCRIP	NP_787050.6	PAN3	0|1	1	0.5	2	0|0|0|0|0|0|0|0|0|0|0|0|0|0|0|0|0|0|0|0|0|0|0|0|0|0|0|0|0|0|0|0|0|0|0|0|0|0|0|0|0|0|0|0|0|0|0|0|0	0	0	5	0.81
TDRD3_C	TDRD3	NP_787050.6	PAN3	0|1	1	0.5	2	0|0|0|0|0|0|0|0|0|0|0|0|0|0|0|0|0|0|0|0|0|0|0|0|0|0|0|0|0|0|0|0|0|0|0|0|0|0|0|0|0|0|0|0|0|0|0|0|0	0	0	5	0.81
UNK_N	UNK	NP_787050.6	PAN3	1|0	1	0.5	2	0|0|0|0|0|0|0|0|0|0|0|0|0|0|0|0|0|0|0|0|0|0|0|0|0|0|0|0|0|0|0|0|0|0|0|0|0|0|0|0|0|0|0|0|0|0|0|0|0	0	0	5	0.81
ZC3HAV1_N	ZC3HAV1	NP_787050.6	PAN3	1|0	1	0.5	2	0|0|0|0|0|0|0|0|0|0|0|0|0|0|0|0|0|0|0|0|0|0|0|0|0|0|0|0|0|0|0|0|0|0|0|0|0|0|0|0|0|0|0|0|0|0|0|0|0	0	0	5	0.81

### Sheet: (C) Filtered_PAN2,PAN3
	RNA-binding proteins
	miRNA machinery
	PABPC1 and associated proteins
	CCR4-NOT complex component
	Stress granule component
	Uncharacterized protein
Red Text	Bait proteins which overlap with both PAN2 and PAN3
Cutoff: FoldChange ≥ 20; BFDR ≤ 0.01
Prey: PAN2
Bait Name	Bait Gene	Prey Protein ID	Prey Gene	Spec	SpecSum	AvgSpec	NumReplicates	ctrlCounts	AvgP	MaxP	FoldChange	BFDR
MEX3B_C	MEX3B	NP_001120932.1	PAN2	34|27	61	30.5	2	0|0|0|0|0|0|0|0|0|0|0|0|0|0|0|0|0|0|0|0|0|0|0|0|0|0|0|0|0|0|0|0|3|1|1|0|0|0|0|0|0|0|0|0|0|0|0|0|0	1	1	152.5	0
PABPC1_N	PABPC1	NP_001120932.1	PAN2	14|29	43	21.5	2	0|0|0|0|0|0|0|0|0|0|0|0|0|0|0|0|0|0|0|0|0|0|0|0|0|0|0|0|0|0|0|0|3|1|1|0|0|0|0|0|0|0|0|0|0|0|0|0|0	1	1	107.5	0
YTHDF3_N	YTHDF3	NP_001120932.1	PAN2	20|21	41	20.5	2	0|0|0|0|0|0|0|0|0|0|0|0|0|0|0|0|0|0|0|0|0|0|0|0|0|0|0|0|0|0|0|0|3|1|1|0|0|0|0|0|0|0|0|0|0|0|0|0|0	1	1	102.5	0
YTHDF2_N	YTHDF2	NP_001120932.1	PAN2	16|18	34	17	2	0|0|0|0|0|0|0|0|0|0|0|0|0|0|0|0|0|0|0|0|0|0|0|0|0|0|0|0|0|0|0|0|3|1|1|0|0|0|0|0|0|0|0|0|0|0|0|0|0	1	1	85	0
TNRC6C_N	TNRC6C	NP_001120932.1	PAN2	14|12	26	13	2	0|0|0|0|0|0|0|0|0|0|0|0|0|0|0|0|0|0|0|0|0|0|0|0|0|0|0|0|0|0|0|0|3|1|1|0|0|0|0|0|0|0|0|0|0|0|0|0|0	1	1	65	0
FAM120C_N	FAM120C	NP_001120932.1	PAN2	9|11	20	10	2	0|0|0|0|0|0|0|0|0|0|0|0|0|0|0|0|0|0|0|0|0|0|0|0|0|0|0|0|0|0|0|0|3|1|1|0|0|0|0|0|0|0|0|0|0|0|0|0|0	1	1	50	0
LZTS2_C	LZTS2	NP_001120932.1	PAN2	14|5	19	9.5	2	0|0|0|0|0|0|0|0|0|0|0|0|0|0|0|0|0|0|0|0|0|0|0|0|0|0|0|0|0|0|0|0|3|1|1|0|0|0|0|0|0|0|0|0|0|0|0|0|0	0.98	1	47.5	0
KIAA0355_N	KIAA0355	NP_001120932.1	PAN2	6|10	16	8	2	0|0|0|0|0|0|0|0|0|0|0|0|0|0|0|0|0|0|0|0|0|0|0|0|0|0|0|0|0|0|0|0|3|1|1|0|0|0|0|0|0|0|0|0|0|0|0|0|0	0.99	1	40	0
PAIP2_C	PAIP2	NP_001120932.1	PAN2	10|6	16	8	2	0|0|0|0|0|0|0|0|0|0|0|0|0|0|0|0|0|0|0|0|0|0|0|0|0|0|0|0|0|0|0|0|3|1|1|0|0|0|0|0|0|0|0|0|0|0|0|0|0	0.99	1	40	0
TNRC6B_C	TNRC6B	NP_001120932.1	PAN2	7|8	15	7.5	2	0|0|0|0|0|0|0|0|0|0|0|0|0|0|0|0|0|0|0|0|0|0|0|0|0|0|0|0|0|0|0|0|3|1|1|0|0|0|0|0|0|0|0|0|0|0|0|0|0	0.99	1	37.5	0
TNRC6B_N	TNRC6B	NP_001120932.1	PAN2	8|7	15	7.5	2	0|0|0|0|0|0|0|0|0|0|0|0|0|0|0|0|0|0|0|0|0|0|0|0|0|0|0|0|0|0|0|0|3|1|1|0|0|0|0|0|0|0|0|0|0|0|0|0|0	0.99	1	37.5	0
CNOT9_N	CNOT9	NP_001120932.1	PAN2	5|8	13	6.5	2	0|0|0|0|0|0|0|0|0|0|0|0|0|0|0|0|0|0|0|0|0|0|0|0|0|0|0|0|0|0|0|0|3|1|1|0|0|0|0|0|0|0|0|0|0|0|0|0|0	0.98	1	32.5	0
MCRIP2_C	MCRIP2	NP_001120932.1	PAN2	6|7	13	6.5	2	0|0|0|0|0|0|0|0|0|0|0|0|0|0|0|0|0|0|0|0|0|0|0|0|0|0|0|0|0|0|0|0|3|1|1|0|0|0|0|0|0|0|0|0|0|0|0|0|0	0.99	0.99	32.5	0
ZFP36_C	ZFP36	NP_001120932.1	PAN2	7|6	13	6.5	2	0|0|0|0|0|0|0|0|0|0|0|0|0|0|0|0|0|0|0|0|0|0|0|0|0|0|0|0|0|0|0|0|3|1|1|0|0|0|0|0|0|0|0|0|0|0|0|0|0	0.99	0.99	32.5	0
CNOT9_C	CNOT9	NP_001120932.1	PAN2	7|4	11	5.5	2	0|0|0|0|0|0|0|0|0|0|0|0|0|0|0|0|0|0|0|0|0|0|0|0|0|0|0|0|0|0|0|0|3|1|1|0|0|0|0|0|0|0|0|0|0|0|0|0|0	0.96	0.99	27.5	0
PRRC2A_C	PRRC2A	NP_001120932.1	PAN2	5|6	11	5.5	2	0|0|0|0|0|0|0|0|0|0|0|0|0|0|0|0|0|0|0|0|0|0|0|0|0|0|0|0|0|0|0|0|3|1|1|0|0|0|0|0|0|0|0|0|0|0|0|0|0	0.98	0.98	27.5	0
SAMD4B_C	SAMD4B	NP_001120932.1	PAN2	3|7	10	5	2	0|0|0|0|0|0|0|0|0|0|0|0|0|0|0|0|0|0|0|0|0|0|0|0|0|0|0|0|0|0|0|0|3|1|1|0|0|0|0|0|0|0|0|0|0|0|0|0|0	0.92	0.99	25	0.01
FAM120C_C	FAM120C	NP_001120932.1	PAN2	5|4	9	4.5	2	0|0|0|0|0|0|0|0|0|0|0|0|0|0|0|0|0|0|0|0|0|0|0|0|0|0|0|0|0|0|0|0|3|1|1|0|0|0|0|0|0|0|0|0|0|0|0|0|0	0.95	0.97	22.5	0.01
KIAA0355_C	KIAA0355	NP_001120932.1	PAN2	5|4	9	4.5	2	0|0|0|0|0|0|0|0|0|0|0|0|0|0|0|0|0|0|0|0|0|0|0|0|0|0|0|0|0|0|0|0|3|1|1|0|0|0|0|0|0|0|0|0|0|0|0|0|0	0.95	0.97	22.5	0.01
MKRN2_C	MKRN2	NP_001120932.1	PAN2	5|4	9	4.5	2	0|0|0|0|0|0|0|0|0|0|0|0|0|0|0|0|0|0|0|0|0|0|0|0|0|0|0|0|0|0|0|0|3|1|1|0|0|0|0|0|0|0|0|0|0|0|0|0|0	0.95	0.97	22.5	0.01
TNRC6A_C	TNRC6A	NP_001120932.1	PAN2	3|6	9	4.5	2	0|0|0|0|0|0|0|0|0|0|0|0|0|0|0|0|0|0|0|0|0|0|0|0|0|0|0|0|0|0|0|0|3|1|1|0|0|0|0|0|0|0|0|0|0|0|0|0|0	0.92	0.98	22.5	0.01
UBAP2L_C	UBAP2L	NP_001120932.1	PAN2	6|3	9	4.5	2	0|0|0|0|0|0|0|0|0|0|0|0|0|0|0|0|0|0|0|0|0|0|0|0|0|0|0|0|0|0|0|0|3|1|1|0|0|0|0|0|0|0|0|0|0|0|0|0|0	0.92	0.98	22.5	0.01
YTHDF1_C	YTHDF1	NP_001120932.1	PAN2	5|4	9	4.5	2	0|0|0|0|0|0|0|0|0|0|0|0|0|0|0|0|0|0|0|0|0|0|0|0|0|0|0|0|0|0|0|0|3|1|1|0|0|0|0|0|0|0|0|0|0|0|0|0|0	0.95	0.97	22.5	0.01
CPEB4_N	CPEB4	NP_001120932.1	PAN2	3|5	8	4	2	0|0|0|0|0|0|0|0|0|0|0|0|0|0|0|0|0|0|0|0|0|0|0|0|0|0|0|0|0|0|0|0|3|1|1|0|0|0|0|0|0|0|0|0|0|0|0|0|0	0.91	0.97	20	0.01
MKRN2_N	MKRN2	NP_001120932.1	PAN2	3|5	8	4	2	0|0|0|0|0|0|0|0|0|0|0|0|0|0|0|0|0|0|0|0|0|0|0|0|0|0|0|0|0|0|0|0|3|1|1|0|0|0|0|0|0|0|0|0|0|0|0|0|0	0.91	0.97	20	0.01
R3HDM2_N	R3HDM2	NP_001120932.1	PAN2	3|5	8	4	2	0|0|0|0|0|0|0|0|0|0|0|0|0|0|0|0|0|0|0|0|0|0|0|0|0|0|0|0|0|0|0|0|3|1|1|0|0|0|0|0|0|0|0|0|0|0|0|0|0	0.91	0.97	20	0.01
Prey: PAN3
Bait Name	Bait Gene	Prey Protein ID	Prey Gene	Spec	SpecSum	AvgSpec	NumReplicates	ctrlCounts	AvgP	MaxP	FoldChange	BFDR
MEX3B_C	MEX3B	NP_787050.6	PAN3	37|40	77	38.5	2	0|0|0|0|0|0|0|0|0|0|0|0|0|0|0|0|0|0|0|0|0|0|0|0|0|0|0|0|0|0|0|0|0|0|0|0|0|0|0|0|0|0|0|0|0|0|0|0|0	1	1	385	0
YTHDF3_N	YTHDF3	NP_787050.6	PAN3	21|20	41	20.5	2	0|0|0|0|0|0|0|0|0|0|0|0|0|0|0|0|0|0|0|0|0|0|0|0|0|0|0|0|0|0|0|0|0|0|0|0|0|0|0|0|0|0|0|0|0|0|0|0|0	1	1	205	0
YTHDF2_N	YTHDF2	NP_787050.6	PAN3	18|20	38	19	2	0|0|0|0|0|0|0|0|0|0|0|0|0|0|0|0|0|0|0|0|0|0|0|0|0|0|0|0|0|0|0|0|0|0|0|0|0|0|0|0|0|0|0|0|0|0|0|0|0	1	1	190	0
PABPC1_N	PABPC1	NP_787050.6	PAN3	16|20	36	18	2	0|0|0|0|0|0|0|0|0|0|0|0|0|0|0|0|0|0|0|0|0|0|0|0|0|0|0|0|0|0|0|0|0|0|0|0|0|0|0|0|0|0|0|0|0|0|0|0|0	1	1	180	0
ZFP36_C	ZFP36	NP_787050.6	PAN3	9|16	25	12.5	2	0|0|0|0|0|0|0|0|0|0|0|0|0|0|0|0|0|0|0|0|0|0|0|0|0|0|0|0|0|0|0|0|0|0|0|0|0|0|0|0|0|0|0|0|0|0|0|0|0	1	1	125	0
TNRC6B_C	TNRC6B	NP_787050.6	PAN3	11|10	21	10.5	2	0|0|0|0|0|0|0|0|0|0|0|0|0|0|0|0|0|0|0|0|0|0|0|0|0|0|0|0|0|0|0|0|0|0|0|0|0|0|0|0|0|0|0|0|0|0|0|0|0	1	1	105	0
FAM120C_N	FAM120C	NP_787050.6	PAN3	8|6	14	7	2	0|0|0|0|0|0|0|0|0|0|0|0|0|0|0|0|0|0|0|0|0|0|0|0|0|0|0|0|0|0|0|0|0|0|0|0|0|0|0|0|0|0|0|0|0|0|0|0|0	1	1	70	0
KIAA0355_C	KIAA0355	NP_787050.6	PAN3	5|9	14	7	2	0|0|0|0|0|0|0|0|0|0|0|0|0|0|0|0|0|0|0|0|0|0|0|0|0|0|0|0|0|0|0|0|0|0|0|0|0|0|0|0|0|0|0|0|0|0|0|0|0	1	1	70	0
TNRC6C_N	TNRC6C	NP_787050.6	PAN3	9|5	14	7	2	0|0|0|0|0|0|0|0|0|0|0|0|0|0|0|0|0|0|0|0|0|0|0|0|0|0|0|0|0|0|0|0|0|0|0|0|0|0|0|0|0|0|0|0|0|0|0|0|0	1	1	70	0
KIAA0355_N	KIAA0355	NP_787050.6	PAN3	6|7	13	6.5	2	0|0|0|0|0|0|0|0|0|0|0|0|0|0|0|0|0|0|0|0|0|0|0|0|0|0|0|0|0|0|0|0|0|0|0|0|0|0|0|0|0|0|0|0|0|0|0|0|0	1	1	65	0
PRRC2A_C	PRRC2A	NP_787050.6	PAN3	5|7	12	6	2	0|0|0|0|0|0|0|0|0|0|0|0|0|0|0|0|0|0|0|0|0|0|0|0|0|0|0|0|0|0|0|0|0|0|0|0|0|0|0|0|0|0|0|0|0|0|0|0|0	1	1	60	0
UBAP2L_C	UBAP2L	NP_787050.6	PAN3	6|6	12	6	2	0|0|0|0|0|0|0|0|0|0|0|0|0|0|0|0|0|0|0|0|0|0|0|0|0|0|0|0|0|0|0|0|0|0|0|0|0|0|0|0|0|0|0|0|0|0|0|0|0	1	1	60	0
LZTS2_C	LZTS2	NP_787050.6	PAN3	7|4	11	5.5	2	0|0|0|0|0|0|0|0|0|0|0|0|0|0|0|0|0|0|0|0|0|0|0|0|0|0|0|0|0|0|0|0|0|0|0|0|0|0|0|0|0|0|0|0|0|0|0|0|0	1	1	55	0
PAIP2_C	PAIP2	NP_787050.6	PAN3	5|6	11	5.5	2	0|0|0|0|0|0|0|0|0|0|0|0|0|0|0|0|0|0|0|0|0|0|0|0|0|0|0|0|0|0|0|0|0|0|0|0|0|0|0|0|0|0|0|0|0|0|0|0|0	1	1	55	0
CPEB4_N	CPEB4	NP_787050.6	PAN3	5|5	10	5	2	0|0|0|0|0|0|0|0|0|0|0|0|0|0|0|0|0|0|0|0|0|0|0|0|0|0|0|0|0|0|0|0|0|0|0|0|0|0|0|0|0|0|0|0|0|0|0|0|0	1	1	50	0
TNRC6A_N	TNRC6A	NP_787050.6	PAN3	6|4	10	5	2	0|0|0|0|0|0|0|0|0|0|0|0|0|0|0|0|0|0|0|0|0|0|0|0|0|0|0|0|0|0|0|0|0|0|0|0|0|0|0|0|0|0|0|0|0|0|0|0|0	1	1	50	0
Helz_N	Helz	NP_787050.6	PAN3	3|5	8	4	2	0|0|0|0|0|0|0|0|0|0|0|0|0|0|0|0|0|0|0|0|0|0|0|0|0|0|0|0|0|0|0|0|0|0|0|0|0|0|0|0|0|0|0|0|0|0|0|0|0	0.99	1	40	0
MKRN2_C	MKRN2	NP_787050.6	PAN3	5|3	8	4	2	0|0|0|0|0|0|0|0|0|0|0|0|0|0|0|0|0|0|0|0|0|0|0|0|0|0|0|0|0|0|0|0|0|0|0|0|0|0|0|0|0|0|0|0|0|0|0|0|0	0.99	1	40	0
CNOT9_C	CNOT9	NP_787050.6	PAN3	4|3	7	3.5	2	0|0|0|0|0|0|0|0|0|0|0|0|0|0|0|0|0|0|0|0|0|0|0|0|0|0|0|0|0|0|0|0|0|0|0|0|0|0|0|0|0|0|0|0|0|0|0|0|0	0.99	1	35	0
R3HDM2_N	R3HDM2	NP_787050.6	PAN3	3|4	7	3.5	2	0|0|0|0|0|0|0|0|0|0|0|0|0|0|0|0|0|0|0|0|0|0|0|0|0|0|0|0|0|0|0|0|0|0|0|0|0|0|0|0|0|0|0|0|0|0|0|0|0	0.99	1	35	0
SAMD4B_C	SAMD4B	NP_787050.6	PAN3	4|3	7	3.5	2	0|0|0|0|0|0|0|0|0|0|0|0|0|0|0|0|0|0|0|0|0|0|0|0|0|0|0|0|0|0|0|0|0|0|0|0|0|0|0|0|0|0|0|0|0|0|0|0|0	0.99	1	35	0
TNRC6A_C	TNRC6A	NP_787050.6	PAN3	4|3	7	3.5	2	0|0|0|0|0|0|0|0|0|0|0|0|0|0|0|0|0|0|0|0|0|0|0|0|0|0|0|0|0|0|0|0|0|0|0|0|0|0|0|0|0|0|0|0|0|0|0|0|0	0.99	1	35	0
TNRC6B_N	TNRC6B	NP_787050.6	PAN3	4|3	7	3.5	2	0|0|0|0|0|0|0|0|0|0|0|0|0|0|0|0|0|0|0|0|0|0|0|0|0|0|0|0|0|0|0|0|0|0|0|0|0|0|0|0|0|0|0|0|0|0|0|0|0	0.99	1	35	0
CELF1_C	CELF1	NP_787050.6	PAN3	3|3	6	3	2	0|0|0|0|0|0|0|0|0|0|0|0|0|0|0|0|0|0|0|0|0|0|0|0|0|0|0|0|0|0|0|0|0|0|0|0|0|0|0|0|0|0|0|0|0|0|0|0|0	0.98	0.98	30	0
CNOT9_N	CNOT9	NP_787050.6	PAN3	2|4	6	3	2	0|0|0|0|0|0|0|0|0|0|0|0|0|0|0|0|0|0|0|0|0|0|0|0|0|0|0|0|0|0|0|0|0|0|0|0|0|0|0|0|0|0|0|0|0|0|0|0|0	0.95	1	30	0.01
DAZL_N	DAZL	NP_787050.6	PAN3	2|4	6	3	2	0|0|0|0|0|0|0|0|0|0|0|0|0|0|0|0|0|0|0|0|0|0|0|0|0|0|0|0|0|0|0|0|0|0|0|0|0|0|0|0|0|0|0|0|0|0|0|0|0	0.95	1	30	0.01
FAM120C_C	FAM120C	NP_787050.6	PAN3	3|3	6	3	2	0|0|0|0|0|0|0|0|0|0|0|0|0|0|0|0|0|0|0|0|0|0|0|0|0|0|0|0|0|0|0|0|0|0|0|0|0|0|0|0|0|0|0|0|0|0|0|0|0	0.98	0.98	30	0
MOV10_C	MOV10	NP_787050.6	PAN3	2|4	6	3	2	0|0|0|0|0|0|0|0|0|0|0|0|0|0|0|0|0|0|0|0|0|0|0|0|0|0|0|0|0|0|0|0|0|0|0|0|0|0|0|0|0|0|0|0|0|0|0|0|0	0.95	1	30	0.01
RBMS1_C	RBMS1	NP_787050.6	PAN3	3|3	6	3	2	0|0|0|0|0|0|0|0|0|0|0|0|0|0|0|0|0|0|0|0|0|0|0|0|0|0|0|0|0|0|0|0|0|0|0|0|0|0|0|0|0|0|0|0|0|0|0|0|0	0.98	0.98	30	0
UNK_C	UNK	NP_787050.6	PAN3	2|2	4	2	2	0|0|0|0|0|0|0|0|0|0|0|0|0|0|0|0|0|0|0|0|0|0|0|0|0|0|0|0|0|0|0|0|0|0|0|0|0|0|0|0|0|0|0|0|0|0|0|0|0	0.91	0.91	20	0.01
YTHDF1_C	YTHDF1	NP_787050.6	PAN3	2|2	4	2	2	0|0|0|0|0|0|0|0|0|0|0|0|0|0|0|0|0|0|0|0|0|0|0|0|0|0|0|0|0|0|0|0|0|0|0|0|0|0|0|0|0|0|0|0|0|0|0|0|0	0.91	0.91	20	0.01
